# Identification of Circular RNAs associated with Ageing of the Dorsolateral Prefrontal Cortex across the Adult Lifespan

**DOI:** 10.1101/2024.12.10.627656

**Authors:** Fatemeh Amjadi-Moheb, Sumangali Gobhidharan, Adith Mohan, Perminder S. Sachdev, Anbupalam Thalamuthu, Karen A Mather

## Abstract

**Background:** Circular RNAs (circRNAs) are emerging as crucial regulators of biological processes and have been implicated in age-related diseases. Few studies have explored age-related circRNA expression in the human brain across the adult lifespan. This study aims to identify age-related differentially expressed circRNAs in human post-mortem dorsolateral prefrontal cortex (DLPFC) samples, a region critically involved in cognition that exhibits early signs of age-related changes.

**Methods:** Total RNA sequencing was conducted on a discovery cohort of 67 postmortem DLPFC samples, from individuals with no neurological disease diagnosis at the time of death (35-103 years). CircRNAs were identified using CIRCexplorer2, with 11,907 circRNAs available for analyses. Linear regression was used to analyse the relationships between circRNA expression and age at death. Replication of the results was performed in an independent neurologically healthy dataset from the CommonMind Consortium (n=321, age at death: 35-91 years). Co-expression network analysis was performed to identify modules of highly co-expressed circRNAs associated with age. Potential microRNA and RNA-binding protein target sites were predicted.

**Results:** In the discovery dataset, 37 circRNAs were age-associated (FDR <0.05). Seven out of the 37 were successfully replicated. The host genes of replicated age-associated circRNAs are implicated in synapse regulation. Co-expression analysis revealed two circRNA modules significantly correlated with age. We identified 484 microRNA and 99 RNA-binding protein target sites on the replicated circRNAs.

**Conclusion:** Seven age-associated circRNAs were identified as important candidates for involvement in post-transcriptional regulatory networks in the DLPFC. Future studies should aim to elucidate their functional roles in brain ageing.
