## Supplementary material for "Identification of Circular RNAs associated with Ageing of the Dorsolateral Prefrontal Cortex across the Adult Lifespan": Table S2

### Sheet: Sheet1
Table S2: Functional enrichment analysis of the host genes of age-associated circRNAs.
Term	P.value	Adjusted.P.value	Odds.Ratio	Combined.Score	Genes
Regulation Of Postsynaptic Neurotransmitter Receptor Activity (GO:0098962) BP	0.000672292	0.0174796	60.4394	441.499	HOMER1;NETO2
Regulation Of Neurotransmitter Receptor Localization To Postsynaptic Specialization Membrane (GO:0098696) BP	0.00142778	0.0185611	40.2727	263.852	NETO2;PAK3
Structural Constituent Of Postsynapse (GO:0099186) BP	0.0087202	0.0452297	146.772	696.01	HOMER1
Anchored Component Of Postsynaptic Membrane (GO:0099025) CC	0.0104554	0.0452297	117.412	535.473	CACNA2D1
Regulation Of Calcium-Dependent Activation Of Synaptic Vesicle Fusion (GO:0150037) BP	0.0121876	0.0452297	97.8382	431.206	ERC1
Synapse Maturation (GO:0060074) BP	0.0121876	0.0452297	97.8382	431.206	VEZT
Anchored Component Of Presynaptic Active Zone Membrane (GO:0099029) CC	0.0139168	0.0452297	83.8571	358.46	CACNA2D1
Structural Constituent Of Active Zone (GO:0098882) BPp	0.0139168	0.0452297	83.8571	358.46	ERC1
Integral Component Of Postsynaptic Density Membrane (GO:0099061) CC	0.0166728	0.0481657	10.8403	44.3799	LRFN5;NETO2
Synaptic Vesicle Priming (GO:0016082) BP	0.0225192	0.0585499	48.9044	185.513	ERC1
Regulation Of Presynaptic Cytosolic Calcium Levels (GO:0099509) BP	0.0293485	0.0693692	36.671	129.394	ERC1
Postsynaptic Density (GO:0014069) CC	0.0322131	0.069795	7.54946	25.9353	HOMER1;PAK3
Presynaptic Active Zone Cytoplasmic Component (GO:0098831) CC	0.0361315	0.072263	29.3309	97.3958	ERC1
Ligand-Gated IC Activity Involved In Regulation Of Presynaptic Membrane Potential (GO:0099507) BP	0.0411885	0.0732452	25.5013	81.3388	GABRB2
Neurotransmitter Receptor Localization To Postsynaptic Specialization Membrane (GO:0099645) BP	0.0462197	0.0732452	22.5554	69.3433	NETO2
Neuronal Dense Core Vesicle (GO:0098992) CC	0.0478911	0.0732452	21.719	66.0001	CACNA2D1
Regulation Of Synapse Maturation (GO:0090128) BP	0.0478911	0.0732452	21.719	66.0001	PAK3
Regulation Of Presynapse Assembly (GO:1905606) BP	0.0528881	0.076394	19.5441	57.4514	LRFN5
Synapse Adhesion Between Pre- And Post-Synapse (GO:0099560) BP	0.0660894	0.0899139	15.4234	41.9014	LRFN5
Transmitter-Gated IC Activity Involved In Regulation Of Postsynaptic Membrane Potential (GO:1904315) BP	0.0709936	0.0899139	14.2927	37.8065	GABRB2
Integral Component Of Postsynaptic Specialization Membrane (GO:0099060) CC	0.0726228	0.0899139	13.9517	36.588	GABRB2
Postsynaptic Cytosol (GO:0099524) CC	0.0855567	0.093976	11.7147	28.8015	HOMER1
Integral Component Of Presynaptic Active Zone Membrane (GO:0099059) CC	0.0871611	0.093976	11.4844	28.022	GABRB2
Presynaptic Cytosol (GO:0099523) CC	0.0887627	0.093976	11.263	27.2766	ERC1
Regulation Of Postsynapse Organization (GO:0099175) BP	0.0903616	0.093976	11.0499	26.5634	PAK3
Postsynapse (GO:0098794) CC	0.368811	0.368811	2.22907	2.22344	VEZT
