## Supplementary material for "Identification of Circular RNAs associated with Ageing of the Dorsolateral Prefrontal Cortex across the Adult Lifespan": Table S4

### Sheet: Sheet1
Table S4: potential RBP binding motifs within the age-related circRNAs.
RBP	TRIP12_0034	RASGRP1_0003	SATB1_0015	NETO2_0001	HOMER1_0006	LMO7_0001
A2BP1	1	1	0	0	0	0
CSDA	5	0	2	0	6	0
DAZAP1	1	0	0	0	1	0
EIF2S1	1	0	0	0	1	0
EIF4B	1	1	2	2	2	0
FMR1	1	0	0	0	1	0
HNRNPA2B1	1	0	0	0	1	0
HNRNPA3	1	0	2	0	1	0
HNRNPF	1	1	0	0	0	0
HNRNPH1	1	1	0	0	0	0
HNRNPH2	1	1	0	0	0	0
LIN28A	1	0	2	0	1	0
LIN28B	1	0	2	0	1	0
MSI1	1	0	0	0	1	0
MSI2	1	0	0	0	1	0
NONO	1	0	1	1	1	0
PABPC1	1	1	0	0	1	0
PABPC1L	1	2	1	0	1	0
QKI	1	1	0	0	2	0
RBFOX2	2	2	0	0	2	0
RBFOX3	2	2	0	0	2	0
RBM42	1	0	0	0	0	0
RBM5	2	0	2	1	0	0
SNRNP70	1	1	0	1	0	0
SRSF1	1	4	2	1	4	0
SRSF4	1	1	1	1	1	0
SRSF6	1	1	1	1	1	0
SRSF7	1	1	2	2	2	0
SRSF9	2	1	3	1	1	0
YB-1	2	0	0	0	2	0
YBX2	1	0	0	0	1	0
FUS	0	1	0	1	1	0
G3BP2	0	1	0	0	1	0
hnRNPK	0	1	0	0	0	0
HNRNPR	0	1	0	1	2	0
PABPC3	0	1	1	0	0	0
RBM6	0	1	0	1	0	0
RBMX	0	1	1	0	1	0
RBMXL1	0	1	1	2	3	0
RBMXL2	0	1	1	2	3	0
RBMXL3	0	1	1	2	3	0
RBMY1B	0	1	1	2	3	0
RBMY1D	0	1	1	2	3	0
RBMY1E	0	1	1	2	3	0
RBMY1F	0	1	1	2	3	0
RBMY1J	0	1	1	2	3	0
SRSF2	0	1	2	0	3	0
SYNCRIP	0	1	0	1	2	0
TAF15	0	1	0	1	1	0
ACO1	0	0	1	0	1	0
BX511012.1	0	0	1	0	2	2
CIRBP	0	0	1	0	0	0
Fusip1	0	0	1	0	2	2
FXR2	0	0	1	0	1	0
HNRNPA1	0	0	2	0	0	0
IGF2BP1	0	0	1	0	1	0
IGF2BP2	0	0	1	0	1	0
MBNL1	0	0	2	0	1	0
MBNL2	0	0	2	0	1	0
MBNL3	0	0	2	0	1	0
RBM3	0	0	1	0	0	0
RBM47	0	0	2	2	2	0
SNRPA	0	0	2	1	4	0
SNRPB2	0	0	2	1	5	0
SRSF12	0	0	1	0	2	2
SRSF3	0	0	1	0	2	0
YTHDC1	0	0	1	0	1	0
NCL	0	0	0	1	0	0
RBM38	0	0	0	1	2	0
RBM46	0	0	0	1	0	0
RBMY1A1	0	0	0	2	2	0
SF3B4	0	0	0	1	2	1
TARDBP	0	0	0	1	0	0
ANKHD1	0	0	0	0	1	0
ANKRD17	0	0	0	0	1	0
BRUNOL4	0	0	0	0	1	0
CELF3	0	0	0	0	1	0
CNOT4	0	0	0	0	1	1
FXR1	0	0	0	0	1	0
HNRNPL	0	0	0	0	2	0
hnRNPLL	0	0	0	0	1	0
HNRPDL	0	0	0	0	1	1
IGF2BP3	0	0	0	0	1	0
KHDRBS1	0	0	0	0	1	0
PABPN1	0	0	0	0	1	0
PABPN1L	0	0	0	0	1	0
RBM24	0	0	0	0	1	0
RBM28	0	0	0	0	1	0
RBM4	0	0	0	0	2	0
RBM41	0	0	0	0	1	0
RBM4B	0	0	0	0	2	0
RBMS1	0	0	0	0	1	0
RBMS2	0	0	0	0	1	0
SAMD4A	0	0	0	0	1	0
SAMD4B	0	0	0	0	1	0
STAR-PAP	0	0	0	0	1	0
KHDRBS3	0	0	0	0	0	1
MATR3	0	0	0	0	0	1
ZCRB1	0	0	0	0	0	1
